# Integration of taxonomic signals from MAGs and contigs improves read annotation and taxonomic profiling of metagenomes

**DOI:** 10.1101/2023.03.22.533753

**Authors:** Ernestina Hauptfeld, Nikolaos Pappas, Sandra van Iwaarden, Basten L. Snoek, Andrea Aldas-Vargas, Bas E. Dutilh, F.A. Bastiaan von Meijenfeldt

## Abstract

Metagenomic analysis typically includes read-based taxonomic profiling, assembly, and binning of metagenome-assembled genomes (MAGs). Here we integrate these steps in Read Annotation Tool (RAT), which uses robust taxonomic signals from MAGs and contigs to enhance read annotation. RAT reconstructs taxonomic profiles with high precision and sensitivity, outperforming other state-of-the-art tools. In high-diversity groundwater samples, RAT annotates a large fraction of the metagenomic reads, calling novel taxa at the appropriate, sometimes high taxonomic ranks. Thus, RAT integrative profiling provides an accurate and comprehensive view of the microbiome. CAT/BAT/RAT is available at https://github.com/MGXlab/CAT. The CAT pack now also supports GTDB annotations.
