## Supplementary Tables 1 & 2 for "Integration of taxonomic signals from MAGs and contigs improves read annotation and taxonomic profiling of metagenomes"

### Sheet: ST1_number_of_reads
Sequencing reads created	Sample
36438396	W19-1
35289790	W19-2
42407036	W19-3
42875403	W19-4
38591389	W19-5
39998587	W19-6
42251696	W22-1
40904059	W22-2
43615855	W22-3
41004335	W22-4
39219955	W22-5
58902006	W22-6
41964387	W23-1
40896174	W23-2
42448523	W23-3
41463768	W23-4
47496123	W23-5
46181232	W23-6

### Sheet: ST2_Annotated_reads
	RAT	kaiju
W19-1	0.654212	0.646401
W19-2	0.562158	0.510839
W19-3	0.681671	0.642909
W19-4	0.611402	0.494389
W19-5	0.673378	0.666271
W19-6	0.693093	0.677197
W22-1	0.598599	0.614838
W22-2	0.67577	0.643249
W22-3	0.695687	0.668228
W22-4	0.657298	0.571904
W22-5	0.690264	0.646235
W22-6	0.77066	0.696525
W23-1	0.738719	0.676679
W23-2	0.791681	0.665519
W23-3	0.715761	0.631563
W23-4	0.719839	0.668849
W23-5	0.716869	0.667231
W23-6	0.760786	0.698729
